# Ancestral function of Inhibitors-of-kappaB regulates *Caenorhabditis elegans* development

**DOI:** 10.1101/2020.03.26.010355

**Authors:** David Brena, Joan Bertran, Montserrat Porta-de-la-Riva, Yolanda Guillén, Eric Cornes, Dmytro Kukhtar, Lluís Campos-Vicens, Lierni Fernández, Irene Pecharroman, Albert Garcia-López, Khademul Islam, Laura Marruecos, Anna Bigas, Julián Cerón, Lluís Espinosa

## Abstract

Mammalian IκB proteins (IκBs) exert their main function as negative regulators of NF-κB, a central signaling pathway controlling immunity and inflammation. An alternative chromatin role for IκBs has been shown to affect stemness and cell differentiation. However, the involvement of NF-κB in this function has not been excluded. NFKI-1 and IKB-1 are IκB homologs in *Caenorhabditis elegans*, which lacks NF-κB nuclear effectors. We found that *nfki-1* and *ikb-1* mutants display developmental defects that phenocopy mutations in Polycomb and UTX-1 histone demethylase, suggesting a role for *C. elegans* IκBs in chromatin regulation. Further supporting this possibility *(i)* we detected NFKI-1 in the nucleus of cells; *(ii)* NFKI-1 and IKB-1 bind to histones and Polycomb proteins, *(iii)* and associate with chromatin *in vivo*, and *(iv)* mutations in *nfki-1* and *ikb-1* alter chromatin marks. Based on these results, we propose that ancestral IκB inhibitors modulate Polycomb activity at specific gene subsets with an impact on development.
