## Supplementary Table 3 for "Ancestral function of Inhibitors-of-kappaB regulates *Caenorhabditis elegans* development"

### Sheet: Table S1
List of strains used in this study.
Strain	International code	Genotype
JH3207		deps-1(ax2063[deps-1::GFP]) I.
JK2049		qIs19 [lag-2p::GFP::unc-54 3'UTR + rol-6(su1006)] V.
PHX267		ikb-1(syb267[ikb-1::mCherry]) I.
CER144		cerIs03[fosmidC33A11.1gfp+unc-119(+)].
CER146		cerIs04[fosmidC33A11.1gfp+unc-119(+)].
CER147		cerEx35[fosmidC33A11.1gfp+unc-119(+)].
CER178		nfki-1(cer1) X.
CER185	NS3026	ikb-1(nr2027) I.
CER187		nfki-1(cer2) X.
CER188		ikb-1(nr2027) I; nfki-1(cer1) X.
CER244		ikb-1(cer9) I.
CER246		ikb-1(cer9) I; nfki-1(cer2) X.
CER321		ikb-1(cer9) I; qIs19[lag-2p::GFP::unc-54 3'UTR + rol-6(su1006)] V; nfki-1(cer2) X.
CER324		qIs19[lag-2p::GFP::unc-54 3'UTR + rol-6(su1006)] V; nfki-1(cer2) X.
CER325		ikb-1 (cer9) I; qIs19[lag-2p::GFP::unc-54 3'UTR + rol-6(su1006)] V.
CER424		nfki-1(cer102[nfki-1::3xFLAG)]) X.
CER425		ikb-1(syb267[ikb-1::mCherry]) I; nfki-1(cer102[nfki-1::3xFLAG)]) X.
CER461		nfki-1(cer116[EGFP::nfki-1]) X.
CER467		nfki-1(cer120[EGFP::nfki-1]) X.
CER485		deps-1(ax2063[deps-1::GFP]) I; nfki-1(cer2) X.
CER486		ikb-1(cer9)I; deps-1(ax2063[deps-1::GFP]) I.
CER487		ikb-1(cer9)I; deps-1(ax2063[deps-1::GFP]) I; nfki-1(cer2)X.
CER491		ikb-1(syb267[ikb-1::mCherry]) I; nfki-1(cer116[EGFP::nfki-1]) X.
CER492		sftb-1(cer114[sftb-1::mCherry]) I; nfki-1(cer116[EGFP::nfki-1]) X.
CER493		MosSCI[unc-119(+); pnfki-1::nfki-1::unc-54 3’UTR] II; nfki-1(cer2) X.
CER509		ikb-1(syb267[ikb-1::mCherry]) I; mel-28(bq5[GFP::mel-28]) III.
CER523		daf-2(e1370) III; nfki-1(cer116[EGFP::nfki-1]) X.
CER524		ikb-1(syb267[ikb-1::mCherry]) I; daf-2(e1370) III.
CER525		ikb-1(syb267[ikb-1::mCherry])I; daf-2(e1370)III; nfki-1(cer116[EGFP::nfki-1]) X.
CER534		mel-28(bq6[mkate2::mel-28]) III; nfki-1(cer116[EGFP::nfki-1]) X.
N2		Wild-type Bristol strain.
