## Supplementary Table 4 for "Ancestral function of Inhibitors-of-kappaB regulates *Caenorhabditis elegans* development"

### Sheet: Table S2
Primers sequences and CRISPR reagents used in this study.
Identifier	Sequence (5' - 3')	Target gene	Type	Technique	Reference
daf-2(e1370) FW	CGGGATGAGACTGTCAAGATTGGAAGATTTCGG	daf-2	Primer FW	PCR	Zhang, P., 2012
daf-2(e1370) RV	CAACACCTCATCATTACTCAAACCAATCCATG	daf-2	Primer RV	PCR	Zhang, P., 2012
deps-1::GFP FW	TCGGTCTCTGGTGATACGGT	deps-1	Primer FW	PCR	This study
deps-1::GFP RV	CTCACGTCTATCGCGATGCT	deps-1	Primer RV	PCR	This study
ikb-1(nr2027) FW1	GCGAAAACTGTGTGATCG	ikb-1	Primer FW	PCR	This study
ikb-1(nr2027) FW2	ATCGAGATCAGACTCAGAGG	ikb-1	Primer FW	PCR	This study
ikb-1(nr2027) int del RV	GAGCTCCACTTCCAATTCTG	ikb-1	Primer RV	PCR	This study
RT ikb-1 5'UTR FW	ACCCTCATTCTAATATCCTCTCG	ikb-1	Primer FW	RT-PCR	This study
RT ikb-1 exons8-9 FW	CTAGAGAAGAAATATTAAATGACGC	ikb-1	Primer FW	RT-PCR	This study
ikb-1(nr2027) RV1	CGACGATGTTGAGGGTCC	ikb-1	Primer RV	PCR	This study
RT ikb-1 exons 2-3 RV	GTTCAGTGGCGTCTCCAG	ikb-1	Primer RV	RT-PCR	This study
ikb-1::mCherry FW	TTCTCGCTGAAACTGACTCC	ikb-1	Primer FW	PCR	This study
ikb-1::mCherry RV	TGAGTAAGACAGCCATAGGC	ikb-1	Primer RV	PCR	This study
ikb-1(cer9) FW	GTCCTCGCGCTCTTTTCCG	ikb-1	Primer FW	PCR	This study
ikb-1(cer9) RV	GCGATCACCAGCAGATGC	ikb-1	Primer RV	PCR	This study
mel-28 RV	CCCCTCCAACACTCGTATCC	mel-28	Primer RV	PCR	This study
mel-28 FW	TGAATGTAGTCGGACGAGCC	mel-28	Primer FW	PCR	This study
RT nfki-1 3'UTR RV	GATGGCATTATGCAACAACG	nfki-1	Primer RV	RT-PCR	This study
RT nfki-1 exons 9-10 FW	CAATATGGTTGAAGGCCC	nfki-1	Primer FW	RT-PCR	This study
nfki-1 5' FW	TATAGTTCAACCGGCAGAG	nfki-1	Primer FW	PCR	This study
nfki-1 C-ter SEQ FW	GTGTAGTTCCACCCAGAACG	nfki-1	Primer FW	PCR	This study
nfki-1(cer2) RV	CTGTTACGCTGTGCTGGAAA	nfki-1	Primer RV	PCR	This study
nfki-1(cer2) FW	CCTGGTTGTCCTTTGCTGTT	nfki-1	Primer FW	PCR	This study
GFP JH1986 FW	GCTTCTCGAGATACCCAG	GFP	Primer FW	PCR	This study
GFP JH1986 RV	GGTCTGCTAGTTGAACGC	GFP	Primer RV	PCR	This study
nfki-1 3'UTR RV	GCTTAACGGTCGTTGTAAGG	nfki-1	Primer RV	PCR	This study
nfki-1 ok3681 int FW	ACATGGGTTTGTCCCTTTTT	nfki-1	Primer FW	PCR	This study
nfki-1 ok3681 int RV	CCCCCATAATTTTCATATCACG	nfki-1	Primer RV	PCR	This study
CRISPR ikb-1 FW	GTCCTCGCGCTCTTTTCCG	ikb-1	Primer FW	PCR	This study
CRISPR ikb-1 RV	GCCCATTCTTCGCTGCC	ikb-1	Primer RV	PCR	This study
Identifier	Sequence (5' - 3')	Gene	Type	Technique	Reference
N-terminal insertion for 3xFLAG and EGFP	CTTGGGGGCAACGGTTGCCA	nfki-1	crRNA	CRISPR-Cas9	This study
C-terminal cut for deletion alleles cer1 and cer2	AATGTTCGTGTTGCCACAGG	nfki-1	crRNA	CRISPR-Cas9	This study
N-terminal cut for deletion alleles cer1 and cer2	CTTGTTCGGGACTGCACCGG	nfki-1	crRNA	CRISPR-Cas9	This study
N-terminal cut for deletion allele cer9 (at promoter before TSS)	ACACACAGTCGAGCAGGCGG	ikb-1	crRNA	CRISPR-Cas9	This study
N-terminal cut for deletion allele cer9 (at exon 4)	AATCCAACGTTCGCATACTC	ikb-1	crRNA	CRISPR-Cas9	This study
dpy-10(cn64)	GCTACCATAGGCACCACGAG	dpy-10	crRNA	CRISPR-Cas9	Arribere et al., 2014
dpy-10(cn64)	CACTTGAACTTCAATACGGCAAGATGAGAATGACTGGAAACCGTACCGCATGCGGTGCCTATGGTAGCGGAGCTT CACATGGCTTCAGACCAACAGCCTAT	dpy-10	ssODN Ultramer Repair template	CRISPR-Cas9	Arribere et al., 2014
3xFLAG::NFKI-1	GTTTTCCAAAATTACGTCGTTTGTTTTCAGCCATGGACTACAAAGACCATGACGGTGATTATAAAGATCATGATATCGATTACAAGGATGACGATGACAAGGCAACCGTTGCCCCCAAGGGAAACTGCCTTGTCGCT	3xFLAG::nfki-1	ssODN Ultramer Repair template	CRISPR-Cas9	This study
EGFP::NFKI-1	GTTTTCCAAAATTACGTCGTTTGTTTTCAGCCATGTCCAAGGGAGAGGAGCTCTTCACCGGAGTCGTCCCAATCCTCGTCGAGCTCGACGGAGTCAAGGAGTTCGTCACCGCTGCCGGAATCACCCACGGAATGGACGAGCTCTACAAGGCAACCGTTGCCCCCAAGGGAAACTGCCTTGTCGCT	EGFP::nfki-1	ssODN Ultramer Repair template	CRISPR-Cas9	This study
EGFP::nfki-1 step 2	PCR product amplified from pJJR83 plasmid with the following primers: FW: TCCAAGGGAGAGGAGGACAA RV: CTTGTAGAGCTCGTCCATTC	EGFP::nfki-1	PCR product	CRISPR-Cas9	Vicencio et al., 2019
Primers used to clone C. elegans sequences in expression plasmids.
Identifier	Sequence (5' - 3')	Gene	Type	Technique	Reference
ikb-1 FW*	ATGCAAATGGATCCTCTAAAGCTGATGAAAATGATGCTAATCTC	ikb-1	Primer FW	PCR Cloning	This study
ikb-1 RV*	ATGCAAATTCTAGATCAGTAAACATAACGGGAATCAATTAATTTAAC	ikb-1	Primer RV	PCR Cloning	This study
nfki-1 FW*	ATGCAAATGGATCCGCAACCGTTGCCCCCAAGGGAAACTGCC	nfki-1	Primer FW	PCR Cloning	This study
nfki-1 RV*	ATGCAAATTCTAGATCAAGCTCTCGACTTGTTCGGGACTG	nfki-1	Primer RV	PCR Cloning	This study
mes-2 FW1*	AAATTAAAAGATCTGCAGCAACTCAGAGCCCAGCACATC	mes-2	Primer FW	PCR Cloning	This study
mes-2 FW2*	AAATTAAAAGATCTGCGTCGTGACGCATATCATCTAATG	mes-2	Primer FW	PCR Cloning	This study
mes-2 RV*	AAATTAAAAGCGGCCGCTTATTCAGAAGTCATTGGTTTGGAG	mes-2	Primer RV	PCR Cloning	This study
mes-2 RV2*	AAATTAAAGCGGCCGCCTAGGCGCTCACATTTTCTGCC	mes-2	Primer RV	PCR Cloning	This study
mes-3 FW*	AAATTAAAAGATCTGCACTCCGGCGACGGCAGAG	mes-3	Primer FW	PCR Cloning	This study
mes-3 FW2*	AAATTAAAAGATCTGCGCCGATGAACCGGAACTCGAG	mes-3	Primer FW	PCR Cloning	This study
mes-3 RV*	AAATTAAAGCGGCCGCCTAATTAGAAGATGGTATATCTC	mes-3	Primer RV	PCR Cloning	This study
mes-3 RV2*	AAATTAAAGCGGCCGCCTATGAAATGTCCGGTCTATCG	mes-3	Primer RV	PCR Cloning	This study
mes-6 FW*	AAATTAAAAGATCTGCGAGCACACGAAAAAGTTCAAATC	mes-6	Primer FW	PCR Cloning	This study
mes-6 RV*	AAATTAAAGCGGCCGCTCAAAATTTTGCCAGGTCCTTAGC	mes-6	Primer RV	PCR Cloning	This study
*Underlined are the restriction enzyme recognition sites added to facilitate the in frame cloning into tag-encoding expression vectors.
